# Mitochondrial redox homeostasis links organellar stress surveillance to germline and somatic integrity in *Caenorhabditis elegans*

**DOI:** 10.64898/2025.12.03.691999

**Authors:** Marina Valenzuela-Villatoro, Patricia de la Cruz-Ruiz, David Guerrero-Gómez, Eva Gómez-Orte, Alfonso Schiavi, Silvia Maglioni, Mayte Montero, Rosalba I Fonteriz, José Carlos Casas-Martínez, Nicole E. Briand, Jingxiu Xu, María Jesús Rodriguez-Palero, Marta Artal-Sanz, Katarzyna Olek, Justyna Polaczyk, Michal Turek, Wojciech Pokrzywa, Suhong Xu, Javier E. Irazoqui, Brian McDonagh, Javier Álvarez, María Olmedo, Natascia Ventura, Juan Cabello, Antonio Miranda-Vizuete

**Affiliations:** Redox Homeostasis Group, Instituto de Biomedicina de Sevilla, IBiS/Hospital Universitario Virgen del Rocío/CSIC/Universidad de Sevilla, Seville, Spain; Centro de Investigación Biomédica de la Rioja (CIBIR), Logroño, La Rioja, Spain; IUF-Leibniz Research Institute for Environmental Medicine, Duesseldorf, Germany; Institute for Clinical Chemistry and Laboratory Diagnostic, Medical Faculty, Heinrich Heine University, Duesseldorf, Germany; Departamento de Bioquímica y Biología Molecular y Fisiología, Facultad de Medicina, Universidad de Valladolid, Valladolid, Spain; Unidad de Excelencia Instituto de Biomedicina y Genética Molecular (IBGM), Universidad de Valladolid y Consejo Superior de Investigaciones Científicas (CSIC), Valladolid, Spain; Discipline of Physiology, School of Pharmacy and Medical Sciences, University of Galway, Galway, Ireland; Apoptosis Research Centre, University of Galway, Galway, Ireland; Galway RNA Research Cluster, University of Galway, Galway, Ireland; Department of Microbiology, UMass Chan Medical School, Worcester, MA, USA; International Biomedicine-X Research Center of the Second Affiliated Hospital, Zhejiang University School of Medicine and the Zhejiang University-University of Edinburgh Institute, Haining, Zhejiang, China; Center for Stem Cell and Regenerative Medicine and Department of Burn and Wound Repair of the Second Affiliated Hospital, Zhejiang University School of Medicine, Hangzhou, Zhejiang, China; School of Basic Medical Sciences, Zhejiang University School of Medicine, Hangzhou, Zhejiang, China; Andalusian Centre for Developmental Biology, Consejo Superior de Investigaciones Científicas (CSIC), Universidad Pablo de Olavide, Junta de Andalucía. Department of Molecular Biology and Biochemical Engineering, Universidad Pablo de Olavide, Seville, Spain; Departamento de Ciencias de la Salud y Biomedicina, Facultad de Ciencias de la Salud, Universidad Loyola Andalucía. Dos Hermanas, Sevilla, Spain; Laboratory of Protein Metabolism, International Institute of Molecular and Cell Biology in Warsaw, Warsaw, Poland; Laboratory of Animal Molecular Physiology, Institute of Biochemistry and Biophysics, Polish Academy of Sciences, Warsaw, Poland; Departamento de Genética, Facultad de Biología, Universidad de Sevilla, Avenida Reina Mercedes s/n, 41012, Seville, Spain; Institute of Cell Biology, Heinrich Heine University Düsseldorf, Universitaetsstrasse 1, Duesseldorf; Department for the Promotion of Human Science and Quality of Life, University of Rome San Raffaele, Via di Val Cannuta 247, Rome, Italy

**Keywords:** mitochondria, elegans, thioredoxin reductase, glutathione reductase, unfolded protein response, ATFS-1

## Abstract

Mitochondrial redox homeostasis is essential for cellular metabolism and organismal development. To investigate the consequences of disrupting redox homeostasis in this organelle in a metazoan organism, we generated a double mutant lacking mitochondrial glutathione reductase (*gsr-1a*) and thioredoxin reductase (*trxr-2*) genes in *Caenorhabditis elegans*. While *gsr-1a* or *trxr-2* single mutants are phenotypically normal, double *gsr-1a trxr-2* mutants displayed small body size, gonadal migration defects, reduced brood size, and prolonged egg-laying period, without developmental delay or lethality. Transcriptomic analysis revealed strong induction of ATFS-1-dependent stress and detoxification genes. Consistent with this, *gsr-1a trxr-2* worms exhibited constitutive ATFS-1 nuclear localization and robust *Phsp-6::gfp* expression. Triple *gsr-1a trxr-2; atfs-1* mutants were nonviable, demonstrating that unfolded protein response (UPR^mt^) activation is essential under mitochondrial redox stress.

Despite the induction of a stress response at the transcriptional level, *gsr-1a trxr-2* double mutants were not more resistant to oxidative or pathogen stressors. Moreover, these mutants maintained normal respiration, ATP and ROS production while displaying altered mitochondrial morphology in a tissue-specific manner, independent of mitophagy genes but dependent on mitochondrial fission or fusion machinery. Functionally, *gsr-1a trxr-2* mutants showed impaired motility, reduced calcium uptake upon carbachol stimulation, enhanced hypodermal wound repair, and decreased fertilization efficiency associated with lower muscle exopher production.

Overall, our data show that simultaneous loss of mitochondrial GSR-1a and TRXR-2 compromises growth, fertility and muscle performance and triggers a constitutive ATFS-1-dependent UPR^mt^ that sustains viability revealing mitochondrial redox control as a core determinant of organismal proteostasis.

**Highlights:**

- *gsr-1a* or *trxr-2* single mutants have no overt phenotypes.
- *gsr-1a trxr-2* double mutants are viable but show small size, gonad migration defects and reduced progeny.
- Loss of both reductases in mitochondria triggers a constitutive ATFS-1–dependent UPR^mt^.
- ATFS-1 is essential for *gsr-1a trxr-2* worms survival.
- *gsr-1a trxr-2* animals remodel mitochondrial morphology in a tissue-specific manner.
- *gsr-1a trxr-2* double mutants exhibit impaired muscle and sperm function but enhanced wound healing.

**Graphical abstract (to be incorporated):** 
