## Supplementary material for "Mitochondrial redox homeostasis links organellar stress surveillance to germline and somatic integrity in *Caenorhabditis elegans*": Sup Table 1

### Sheet: Sheet1
Supplementary Table 1: C. elegans strains used in this study
Strain name	Genotype	Strain origin/construction
N2	Wild type, DR subclone of CB original (Tc1 pattern I)	aCGC
ACH81	wacIs1 [Pmyo-3::rpn-5 CAI=0.97::Optimal Linker-wrmScarlet; unc-119(+)]	Turek et al. (2021) EMBO Rep. 22: e52071
ACH93	wacIs1 [Pmyo-3::rpn-5 CAI=0.97::Optimal Linker-wrmScarlet; unc-119(+)]; wacIs14 [Pmyo-3::tomm-20_1-50aa::attB5::mgfp; unc-119(+)]	Turek et al. (2021) EMBO Rep. 22: e52071
AQ3055	Ex [Pmyo-2::2mt8::YC3.60]	Alvarez-Illera et al. (2017) Oncotarget 8: 55889-55900
BA17	fem-1(hc17) IV	Nelson et al. (1978) 66: Dev. Biol. 66: 386-409
CL2070	dvIs70 [Phsp-16.2::gfp; rol-6(su1006)]	Link et al. (1999) Cell Stress Chaperones 4: 235-242
CMH6	lin-15(n765ts) X; mskEx1 [Patfs-1::atfs-1::gfp; lin-15(+)]	Nargund et al. (2012) Science 337: 587-590
CU5991	fzo-1(tm1133) II	Breckenridge (2008) Mol. Cell 31: 586-597
CU6372	drp-1(tm1108) IV	Breckenridge (2008) Mol. Cell 31: 586-597
CZ16518	juEx4796 [Pcol-19::mito::gfp; Pttx-3::rfp]	Xu and Chisholm (2014) Dev. Cell 31: 48-60
CZ21779	juSi234 [Pcol-19::atfs-1::gfp] I	Zhao et al. (2021) BioRxiv 2021.09.19.460990
EG4883	oxIs318 [Pspe-11::mCherry::histone; unc-119(+)] II	Frøskjaer-Jensen et al. (2008) Nat. Genet. 40: 1375-1383
ENL22	madEx16 [Pdpy-7::4xNLS::gfp; Ptrx-3::mCherry; pHygroSfi]	de Lucas et al. (2015) Nucleic Acids Res. 43: 9978-9993
FUH236	marIs23 [Phsp-16.1::hsp-16.1::gfp; rol-6(su1006)]	Walther et al. (2015) Cell 161: 919-932
FX0376	dct-1(tm376) X	bNBRP
FX01779	pink-1(tm1779) II	bNBRP
IR2539	unc-119(ed3) III; Is [Pmyo-3::tomm-20::Rosella; unc-119(+)]	Palikaras et al. (2015) 521: 525-528
MRS387	sevIs1 [Psur-5::luc+::gfp] X	Rodriguez-Palero et al. (2018) Sci. Rep. 8: 3633
PHX266	gsr-1(syb266) III	This study, CRISPR-Cas9 editing on N2
QC117	atfs-1(et17) V	Rauthan et al. (2013) Proc. Natl. Acad. Sci. 110: 5981-5986
SA1280	tbb-6(tj80 [gfp::TEV::3xFLAG::tbb-6]) V	Nishida et al. (2021) Cell Struct. Funct. 46: 51-64
SHX231	zjuSi22 [Pcol-19::lifact::pHTomato] I	Fu et al. (2020) Nat. Commun. 11: 1050
SHX4334	zjuSi22 [Pcol-19::lifact::pHTomato] I; gsr-1a(syb266 mito) trxr-2(tm2047) III	This study, SHX231 x VZ1003
SHX4335	juSi234 [Pcol-19::atfs-1::gfp] I; gsr-1a(syb266 mito) trxr-2(tm2047) III	This study, CZ21779 x VZ1003
SJ4005	zcIs4 [Phsp-4::gfp] V	Calfon et al. (2002) Nature 415: 92-96
SJ4100	zcIs13 [Phsp-6::GFP] V	Yoneda et al. (2004) J. Cell Sci. 117: 4055-4066
TUR112	atfs-1(et17) V; wacIs1 [Pmyo-3::rpn-5 CAI=0.97::Optimal Linker-wrmScarlet; unc-119(+)]	This study, ACH81 x QC117
VB394	lon-3(sp23) V	Nyström et al. (2002) Genetics 161: 83-97
VZ12	trxr-2 (tm2047) III	Cacho-Valadez et al. (2012) Antiox. Redox Signal. 16: 1384-1400
VZ454	gsr-1(tm3574) / qC1 dpy-19(e1259) glp-1(q339) nIs281[Pmyo-2::rfp] III	Mora-Lorca et al. (2016) Free Rad. Biol. Med. 96: 446-461
VZ594	gsr-1(tm3574) trxr-2(tm2047) / qC1 dpy-19(e1259) glp-1(q339) nIs281[Pmyo-2::rfp] III	This study, VZ12 x VZ454
VZ762	gsr-1(syb266) III	This study, PHX266 outcrossed 2x with N2
VZ1003	gsr-1(syb266) trxr-2(tm2047) III	This study, VZ594 x VZ762
VZ1025	gsr-1(syb266) III; sevIs1[Psur-5::luc+::gfp] X	This study, MRS387 x VZ762
VZ1026	trxr-2 (tm2047) III; sevIs1[Psur-5::luc+::gfp] X	This study, MRS387 x VZ12
VZ1027	gsr-1(syb266) trxr-2(tm2047) III; sevIs1[Psur-5::luc+::gfp] X	This study, MRS387 x VZ1003
VZ1034	gsr-1(syb266) III; zcIs13[Phsp-6::GFP] V	This study, SJ4100 x VZ762
VZ1035	trxr-2(tm2047) III; zcIs13[Phsp-6::GFP] V	This study, SJ4100 x VZ12
VZ1036	gsr-1(syb266) trxr-2(tm2047) III; zcIs13[Phsp-6::GFP] V	This study, SJ4100 x VZ1003
VZ1046	gsr-1a(syb266) trxr-2(tm2047) III; wacIs1[Pmyo-3::rpn-5 CAI=0.97::Optimal Linker-wrmScarlet; unc-119(+)]	This study, ACH81 x VZ1003
VZ1052	gsr-1(syb266) trxr-2(tm2047) III; wacIs14[Pmyo-3::tomm-20_1-50aa::attB5::mgfp; unc-119(+)]	This study, ACH93 x VZ1003
VZ1059	wacIs14[Pmyo-3::tomm-20_1-50aa::attB5::mgfp; unc-119(+)]	This study, ACH93 x N2
VZ1061	gsr-1(syb266) trxr-2(tm2047) III; Ex[Pmyo-2::2mt8::YC3.60]	This study, AQ3055 x VZ1003
VZ1071	gsr-1(syb266) trxr-2(tm2047) III; zcIs4[Phsp-4::gfp] V	This study, SJ4005 x VZ1003
VZ1072	gsr-1(syb266) trxr-2(tm2047) III; dvIs70[Phsp-16.2::gfp; rol-6(su1006)]	This study, CL2070 x VZ1003
VZ1082	gsr-1(syb266) trxr-2(tm2047) III; marIs23[Phsp-16.1::hsp-16.1::gfp; rol-6(su1006)]	This study, FUH236 x VZ1003
VZ1129	gsr-1(syb266) trxr-2(tm2047) III; tbb-6(tj80[gfp::TEV::3xFLAG::tbb-6]) V	This study, SA1280 x VZ1003
VZ1151	oxIs318 [Pspe-11::mCherry::histone; unc-119(+)] II; gsr-1a(syb266);trxr-2(tm2047) III	This study, EG4883 x VZ1003
VZ1184	gsr-1(syb266) trxr-2(tm2047) III; mskEx1[Patfs-1::atfs-1::gfp; lin-15(+)]	This study, CMH6 x VZ1003
VZ1211	gsr-1(syb266) trxr-2(tm2047) III; drp-1(tm1108) IV	This study, CU6372 x VZ1003
VZ1232	gsr-1(syb266) trxr-2(tm2047) III ;fzo-1(tm1133) II	This study, CU5991 x VZ1003
VZ1237	pink-1(tm1779) II; gsr-1(syb266) trxr-2(tm2047) III	This study, FX01179 x VZ1003
VZ1238	gsr-1(syb266) trxr-2(tm2047) III; dct-1(tm376) X	This study, FX0376 x VZ1003
VZ1305	gsr-1a(syb266) trxr-2(tm2047) III; juEx4796[Pcol-19::mito::gfp; Pttx-3::rfp]	This study, CZ16518 x VZ1003
VZ1313	gsr-1a(syb266 mito) trxr-2(tm2047) III; madEx16 [Pdpy-7::4xNLS::gfp; Ptrx-3::mCherry; pHygroSfi]	This study, ENL22 x VZ1003
VZ1324	gsr-1(syb266) trxr-2(tm2047) III; lon-3(sp23) V	This study, VB394 x VZ1003
VZ1342	gsr-1(syb266) trxr-2(tm2047) III; Is[Pmyo-3::tomm-20::rosella; unc-119(+)]	This study, IR2539 x VZ1003
a CGC: Caenorhaditis Genetics Center
b NBRP: National BioResource Project
