## Supplementary material for "Mitochondrial redox homeostasis links organellar stress surveillance to germline and somatic integrity in *Caenorhabditis elegans*": Sup Table 4

### Sheet: S. aureus
Supplementary Table 4: Survival statistics S. aureus killing assays
trial	genotype	deaths	censored	median survival (h)	p value
1	Wild type	57	40	52.25
	gsr-1a trxr-2	37	14	52.25	0.354312
2	Wild type	78	10	47.71
	gsr-1a trxr-2	94	10	47.68	0.114319
3	Wild type	55	38	70
	gsr-1a trxr-2	67	13	57.5	0.131359
Pooled	Wild type	190	88	52.25
	gsr-1a trxr-2	198	37	47.68	0.145447
			0

### Sheet: P. aeruginosa
Supplementary Table 4: Survival statistics P. aeruginosa killing assays
trial	genotype	deaths	censored	median survival (h)	p value
1	Wild type	81	18	46.51
	gsr-1a trxr-2	84	21	46.88	9.53×10⁻³
2	Wild type	87	16	45.68
	gsr-1a trxr-2	77	28	45.78	4.01×10⁻¹⁶
pooled	Wild type	168	34	46.51
	gsr-1a trxr-2	161	49	46.88	2.81×10⁻⁴
