## Supplementary material for "Mitochondrial redox homeostasis links organellar stress surveillance to germline and somatic integrity in *Caenorhabditis elegans*": Sup Table 5

### Sheet: Sheet1
Supplementary Table 5: Lifespan summary statistics
Figure	Genotype	aBacterial strain	Mean lifespan (days)	Standard error	*p versus WT	Age at 100% mortality (days)	Total/Censored	N
4i left	Wild type N2	E. coli OP50	16.7	0.5		26	127/22	2
	gsr-1a trxr-2	E. coli OP50	12.4	0.6	<0.0001	19	127/83	2
4i rigth	Wild type N2	E. coli HT115	18.5	0.4		32	130/12	2
	gsr-1a trxr-2	E. coli HT115	18.2	0.4	not significant	32	130/3	2
a E. coli HT1115 is transformed with pL4440 vector
* Pairwise comparisons using Log-Rank test, P adjusted using the Bonferroni method
